# Genomic and metabolic adaptations of biofilms to ecological windows of opportunities in glacier-fed streams

**DOI:** 10.1101/2021.10.07.463499

**Authors:** Susheel Bhanu Busi, Massimo Bourquin, Stilianos Fodelianakis, Grégoire Michoud, Tyler J. Kohler, Hannes Peter, Paraskevi Pramateftaki, Michail Styllas, Matteo Tolosano, Vincent De Staercke, Martina Schön, Laura de Nies, Ramona Marasco, Daniele Daffonchio, Leïla Ezzat, Paul Wilmes, Tom J. Battin

## Abstract

Microorganisms dominate life in cryospheric ecosystems. In glacier-fed streams (GFSs), ecological windows of opportunities allow complex microbial biofilms to develop and transiently form the basis of the food web, thereby controlling key ecosystem processes. Here, using high-resolution metagenomics, we unravel strategies that allow biofilms to seize this opportunity in an ecosystem otherwise characterized by harsh environmental conditions. We found a diverse microbiome spanning the entire tree of life and including a rich virome. Various and co-existing energy acquisition pathways point to diverse niches and the simultaneous exploitation of available resources, likely fostering the establishment of complex biofilms in GFSs during windows of opportunity. The wide occurrence of rhodopsins across metagenome-assembled genomes (MAGs), besides chlorophyll, highlights the role of solar energy capture in these biofilms. Concomitantly, internal carbon and nutrient cycling between photoautotrophs and heterotrophs may help overcome constraints imposed by the high oligotrophy in GFSs. MAGs also revealed mechanisms potentially protecting bacteria against low temperatures and high UV-radiation. The selective pressure of the GFS environment is further highlighted by the phylogenomic analysis, differentiating the representatives of the genus *Polaromonas*, an important component of the GFS microbiome, from those found in other ecosystems. Our findings reveal key genomic underpinnings of adaptive traits that contribute to the success of complex biofilms to exploit environmental opportunities in GFSs, now rapidly changing owing to global warming.
