## Supplementary Table 2 for "Genomic and metabolic adaptations of biofilms to ecological windows of opportunities in glacier-fed streams"

Sample	Study	Cryosphere	Latitude	Longitude	Ecosystem	Location
ERR1726987	PRJEB14421	No	46.27199	-80.52479	Freshwater	Canada
ERR1726993	PRJEB14421	No	46.27199	-80.52479	Freshwater	Canada
ERR3078909	PRJEB30872	Yes	78.186	15.9248	Terrestrial	Svalbard
ERR3078910	PRJEB30872	Yes	78.186	15.9248	Terrestrial	Svalbard
ERR3078911	PRJEB30872	Yes	78.186	15.9248	Terrestrial	Svalbard
ERR3078912	PRJEB30872	Yes	78.186	15.9248	Terrestrial	Svalbard
ERR3078913	PRJEB30872	Yes	78.186	15.9248	Terrestrial	Svalbard
ERR315858	PRJEB1787	No	42.2038	17.715	Marine	Mediterannean
ERR315861	PRJEB1787	No	42.2038	17.715	Marine	Mediterannean
ERR315862	PRJEB1787	No	33.9179	32.898	Marine	Mediterannean
ERR315863	PRJEB1787	No	33.9179	32.898	Marine	Mediterannean
ERR318618	PRJEB1787	No	33.9235	32.8118	Marine	Mediterannean
ERR318620	PRJEB1787	No	33.9235	32.8118	Marine	Mediterannean
ERR598942	PRJEB1787	No	35.4002	-127.7499	Marine	Pacific
ERR598943	PRJEB1787	No	-5.2529	-85.1545	Marine	Pacific
ERR598945	PRJEB1787	No	-60.2287	-60.6476	Marine	Atlantic
ERR598949	PRJEB1787	No	19.0284	64.5126	Marine	Indian ocean
ERR598950	PRJEB1787	No	36.5533	-6.5669	Marine	Atlantic
ERR598951	PRJEB1787	No	39.3888	19.3905	Marine	Mediterannean
ERR598952	PRJEB1787	No	2.0299	-84.5546	Marine	Pacific
ERR598954	PRJEB1787	No	-23.24	-129.4851	Marine	Rapa-Pitcairn
ERR598955	PRJEB1787	No	35.5571	-6.5586	Marine	Alboran Sea
ERR598957	PRJEB1787	No	-23.1569	-129.5943	Marine	Rapa-Pitcairn
ERR598959	PRJEB1787	No	18.4017	39.855	Marine	Red Sea and Gulf of Aden
ERR598961	PRJEB1787	No	-16.9687	-100.7324	Marine
ERR598962	PRJEB1787	No	-5.2476	-85.3343	Marine	Eastern Galapagos Islands
ERR598963	PRJEB1787	No	34.0491	-49.8315	Marine
ERR598965	PRJEB1787	No	-33.832	-73.0366	Marine	Central Chile
ERR598966	PRJEB1787	No	20.8151	63.5046	Marine	Gulf of Oman
ERR598967	PRJEB1787	No	-29.6749	-101.2137	Marine
ERR598968	PRJEB1787	No	34.8341	-71.204	Marine	Virginian
ERR598969	PRJEB1787	No	34.835	34.8033	Marine	Northern and Central Red Sea
ERR598972	PRJEB1787	No	-29.5123	37.8586	Marine
ERR598973	PRJEB1787	No	-34.8986	18.03	Marine	Agulhas Bank
ERR598974	PRJEB1787	No	20.8199	63.5138	Marine	Gulf of Oman
ERR598975	PRJEB1787	No	18.49	39.8483	Marine	Red Sea and Gulf of Aden
ERR598976	PRJEB1787	No	36.139	-28.9598	Marine
ERR598977	PRJEB1787	No	14.5375	70.0244	Marine	West and South Indian Shelf
ERR598978	PRJEB1787	No	-5.254	-85.2248	Marine	Eastern Galapagos Islands
ERR598979	PRJEB1787	No	-35.2087	26.2932	Marine	Agulhas
ERR598982	PRJEB1787	No	-34.8477	18.1136	Marine	Agulhas Bank
ERR598983	PRJEB1787	No	39.2173	-72.0327	Marine	Gulf of Maine/Bay of Fundy
ERR598984	PRJEB1787	No	-8.7788	-17.9098	Marine
ERR598986	PRJEB1787	No	36.2108	-28.7989	Marine
ERR598987	PRJEB1787	No	14.2016	-116.696	Marine	Revillagigedos
ERR598989	PRJEB1787	No	14.2017	-116.6336	Marine	Revillagigedos
ERR598990	PRJEB1787	No	-35.2528	26.317	Marine	Agulhas
ERR598991	PRJEB1787	No	18.4017	39.855	Marine	Red Sea and Gulf of Aden
ERR598992	PRJEB1787	No	-8.9721	-139.2742	Marine	Marquesas
ERR598993	PRJEB1787	No	35.7392	14.3321	Marine	Mediterranean Sea
ERR598994	PRJEB1787	No	32.1	17.7	Marine	Agulhas Bank
ERR598996	PRJEB1787	No	35.7956	-37.0998	Marine
ERR598997	PRJEB1787	No	2.0596	-84.553	Marine	Eastern Galapagos Islands
ERR599002	PRJEB1787	No	-16.9675	53.9199	Marine	Cargados Carajos/Tromelin Island
ERR599003	PRJEB1787	No	35.5571	-6.5586	Marine	Alboran Sea
ERR599006	PRJEB1787	No	-30.1885	-43.2831	Marine
ERR599007	PRJEB1787	No	-5.2476	-85.3343	Marine	Eastern Galapagos Islands
ERR599009	PRJEB1787	No	-47.1906	-58.2682	Marine	Malvinas/Falklands
ERR599011	PRJEB1787	No	14.5	70	Marine	West and South Indian Shelf
ERR599012	PRJEB1787	No	-22.3407	40.3444	Marine
ERR599014	PRJEB1787	No	-1.8505	-84.6318	Marine	Eastern Galapagos Islands
ERR599016	PRJEB1787	No	-16.9675	53.9199	Marine	Cargados Carajos/Tromelin Island
ERR599017	PRJEB1787	No	-31.0136	4.6932	Marine
ERR599018	PRJEB1787	No	-35.2528	26.317	Marine	Agulhas
ERR599019	PRJEB1787	No	-9.4112	66.3281	Marine
ERR599022	PRJEB1787	No	-30.1885	-43.2831	Marine
ERR599023	PRJEB1787	No	-29.5123	37.8586	Marine
ERR599024	PRJEB1787	No	-21.1556	-104.8217	Marine
ERR599025	PRJEB1787	No	-29.5123	37.8586	Marine
ERR599026	PRJEB1787	No	-17.5656	42.1988	Marine	Fiji Islands
ERR599027	PRJEB1787	No	-47.1208	-57.8265	Marine	Malvinas/Falklands
ERR599028	PRJEB1787	No	20.8199	63.5138	Marine	Gulf of Oman
ERR599029	PRJEB1787	No	9.846	80.0607	Marine	Nicoya
ERR599030	PRJEB1787	No	6.3315	-102.9484	Marine
ERR599032	PRJEB1787	No	0.0328	-153.705	Marine	Line Islands
ERR599036	PRJEB1787	No	-9.1552	-140.5284	Marine	Marquesas
ERR599038	PRJEB1787	No	0.0095	-153.7143	Marine	Line Islands
ERR599039	PRJEB1787	No	-1.972	-84.601	Marine	Eastern Galapagos Islands
ERR599041	PRJEB1787	No	23.4017	37.2183	Marine	Red Sea and Gulf of Aden
ERR599043	PRJEB1787	No	39.3599	19.4084	Marine	Mediterranean Sea
ERR599045	PRJEB1787	No	99999	99999	Marine	Central Indian Ocean Islands
ERR599046	PRJEB1787	No	-30.1495	-43.2486	Marine
ERR599049	PRJEB1787	No	22.1283	38.1967	Marine	Red Sea and Gulf of Aden
ERR599050	PRJEB1787	No	-32.7806	-87.0917	Marine	Kermadec Island
ERR599052	PRJEB1787	No	35.4068	-127.7432	Marine
ERR599053	PRJEB1787	No	14.5375	70.0244	Marine	West and South Indian Shelf
ERR599054	PRJEB1787	No	99999	99999	Marine	Central Indian Ocean Islands
ERR599056	PRJEB1787	No	-31.0136	4.6932	Marine
ERR599057	PRJEB1787	No	-15.331	43.2908	Marine	Western Indian Ocean
ERR599058	PRJEB1787	No	-17.0283	42.7449	Marine	Western Indian Ocean
ERR599059	PRJEB1787	No	-60.3606	-60.5096	Marine	South Shetland Islands
ERR599061	PRJEB1787	No	23.4217	37.2517	Marine	Red Sea and Gulf of Aden
ERR599063	PRJEB1787	No	-12.9488	-96.0293	Marine
ERR599064	PRJEB1787	No	-33.8785	-73.0369	Marine	Central Chile
ERR599065	PRJEB1787	No	2.0663	-84.5304	Marine	Eastern Galapagos Islands
ERR599066	PRJEB1787	No	-8.895	-142.6228	Marine	Marquesas
ERR599068	PRJEB1787	No	-34.8986	18.03	Marine	Agulhas Bank
ERR599069	PRJEB1787	No	-9.1552	-140.5284	Marine	Marquesas
ERR599070	PRJEB1787	No	14.2016	-116.696	Marine	Revillagigedos
ERR599073	PRJEB1787	No	35.7593	14.3453	Marine	Mediterranean Sea
ERR599145	PRJEB1787	No	18.5679	66.4581	Marine
SRR1022348	PRJNA225657	No	NA	NA	Freshwater	NA
SRR10666966	PRJNA594971	Yes	-13.46	-71.04	Terrestrial	Peru
SRR10666967	PRJNA594971	Yes	-13.46	-71.04	Terrestrial	Peru
SRR10666968	PRJNA594971	Yes	-13.46	-71.04	Terrestrial	Peru
SRR10666969	PRJNA594971	Yes	-13.46	-71.04	Terrestrial	Peru
SRR10666970	PRJNA594971	Yes	-13.46	-71.04	Terrestrial	Peru
SRR10666971	PRJNA594971	Yes	-13.46	-71.04	Terrestrial	Peru
SRR10666972	PRJNA594971	Yes	-13.46	-71.04	Terrestrial	Peru
SRR10666973	PRJNA594971	Yes	-13.46	-71.04	Terrestrial	Peru
SRR10666974	PRJNA594971	Yes	-13.46	-71.04	Terrestrial	Peru
SRR10666975	PRJNA594971	Yes	-13.46	-71.04	Terrestrial	Peru
SRR10666976	PRJNA594971	Yes	-13.46	-71.04	Terrestrial	Peru
SRR10666977	PRJNA594971	Yes	-13.46	-71.04	Terrestrial	Peru
SRR10666978	PRJNA594971	Yes	-13.46	-71.04	Terrestrial	Peru
SRR10666979	PRJNA594971	Yes	-13.46	-71.04	Terrestrial	Peru
SRR10666980	PRJNA594971	Yes	-13.46	-71.04	Terrestrial	Peru
SRR10666981	PRJNA594971	Yes	-13.46	-71.04	Terrestrial	Peru
SRR10666982	PRJNA594971	Yes	-13.46	-71.04	Terrestrial	Peru
SRR10666983	PRJNA594971	Yes	-13.46	-71.04	Terrestrial	Peru
SRR10666984	PRJNA594971	Yes	-13.46	-71.04	Terrestrial	Peru
SRR10666985	PRJNA594971	Yes	-13.46	-71.04	Terrestrial	Peru
SRR10666986	PRJNA594971	Yes	-13.46	-71.04	Terrestrial	Peru
SRR10666987	PRJNA594971	Yes	-13.46	-71.04	Terrestrial	Peru
SRR10666988	PRJNA594971	Yes	-13.46	-71.04	Terrestrial	Peru
SRR10666989	PRJNA594971	Yes	-13.46	-71.04	Terrestrial	Peru
SRR10666990	PRJNA594971	Yes	-13.46	-71.04	Terrestrial	Peru
SRR10666991	PRJNA594971	Yes	-13.46	-71.04	Terrestrial	Peru
SRR10666992	PRJNA594971	Yes	-13.46	-71.04	Terrestrial	Peru
SRR10666993	PRJNA594971	Yes	-13.46	-71.04	Terrestrial	Peru
SRR10666994	PRJNA594971	Yes	-13.46	-71.04	Terrestrial	Peru
SRR10666995	PRJNA594971	Yes	-13.46	-71.04	Terrestrial	Peru
SRR10666996	PRJNA594971	Yes	-13.46	-71.04	Terrestrial	Peru
SRR10666997	PRJNA594971	Yes	-13.46	-71.04	Terrestrial	Peru
SRR10666998	PRJNA594971	Yes	-13.46	-71.04	Terrestrial	Peru
SRR10666999	PRJNA594971	Yes	-13.46	-71.04	Terrestrial	Peru
SRR10667000	PRJNA594971	Yes	-13.46	-71.04	Terrestrial	Peru
SRR10667001	PRJNA594971	Yes	-13.46	-71.04	Terrestrial	Peru
SRR10667002	PRJNA594971	Yes	-13.46	-71.04	Terrestrial	Peru
SRR10667003	PRJNA594971	Yes	-13.46	-71.04	Terrestrial	Peru
SRR10667004	PRJNA594971	Yes	-13.46	-71.04	Terrestrial	Peru
SRR10667005	PRJNA594971	Yes	-13.46	-71.04	Terrestrial	Peru
SRR10667006	PRJNA594971	Yes	-13.46	-71.04	Terrestrial	Peru
SRR10667007	PRJNA594971	Yes	-13.46	-71.04	Terrestrial	Peru
SRR10667008	PRJNA594971	Yes	-13.46	-71.04	Terrestrial	Peru
SRR10667009	PRJNA594971	Yes	-13.46	-71.04	Terrestrial	Peru
SRR10667010	PRJNA594971	Yes	-13.46	-71.04	Terrestrial	Peru
SRR10667011	PRJNA594971	Yes	-13.46	-71.04	Terrestrial	Peru
SRR10667012	PRJNA594971	Yes	-13.46	-71.04	Terrestrial	Peru
SRR10667013	PRJNA594971	Yes	-13.46	-71.04	Terrestrial	Peru
SRR1514963	PRJNA254927	No	NA	NA	Freshwater	Brazil
SRR1522971	PRJNA254927	No	NA	NA	Freshwater	Brazil
SRR1796236	PRJNA237344	No	-2.484383	-55.0075	Freshwater	Brazil
SRR2989655	PRJNA305637	No	49.2833	-119.5833	Freshwater	Canada: British Columbia
SRR3184711	PRJNA312985	No	43.92	-122.81	Freshwater	USA: Dexter Reservoir, OR
SRR3480229	PRJNA320875	No	57.18	-170.25	Freshwater	USA: Lake Hill lake, St. Paul Island, Alaska
SRR3480230	PRJNA320875	No	57.18	-170.25	Freshwater	USA: Lake Hill lake, St. Paul Island, Alaska
SRR3985706	PRJNA330222	No	43.098333	-89.405278	Freshwater	USA:Lake Mendota, Madison, Wisconsin, USA
SRR3987076	PRJNA330224	No	43.098333	-89.405279	Freshwater	USA:Lake Mendota, Madison, Wisconsin, USA
SRR3987493	PRJNA330214	No	43.098333	-89.40528	Freshwater	USA:Lake Mendota, Madison, Wisconsin, USA
SRR5050719	PRJNA350710	Yes	64.9	-147.62	Terrestrial	USA: Alaska
SRR5050740	PRJNA350710	Yes	64.9	-147.63	Terrestrial	USA: Alaska
SRR5050770	PRJNA350710	Yes	64.9	-147.64	Terrestrial	USA: Alaska
SRR5050771	PRJNA350710	Yes	64.9	-147.65	Terrestrial	USA: Alaska
SRR5050797	PRJNA350710	Yes	64.9	-147.66	Terrestrial	USA: Alaska
SRR5050798	PRJNA350710	Yes	64.9	-147.67	Terrestrial	USA: Alaska
SRR5050800	PRJNA350710	Yes	64.9	-147.68	Terrestrial	USA: Alaska
SRR5260657	PRJNA366924	No	46.0072	-89.6063	Freshwater	USA:Crystal Bog, Wisconsin, USA
SRR5260891	PRJNA366958	No	46.0072	-89.6063	Freshwater	USA:Crystal Bog, Wisconsin, USA
SRR5275897	PRJNA360211	Yes	76.23	-68.15	Ice	Greenland
SRR5275898	PRJNA360211	Yes	76.23	-68.15	Ice	Greenland
SRR5275899	PRJNA360211	Yes	65.41	-38.51	Ice	Greenland
SRR5275900	PRJNA360211	Yes	65.41	-38.51	Ice	Greenland
SRR5275901	PRJNA360211	Yes	65.41	-38.51	Ice	Greenland
SRR5275902	PRJNA360211	Yes	65.41	-38.51	Ice	Greenland
SRR5275903	PRJNA360211	Yes	65.38	-38.53	Ice	Greenland
SRR5275904	PRJNA360211	Yes	65.38	-38.53	Ice	Greenland
SRR5275905	PRJNA360211	Yes	65.38	-38.53	Ice	Greenland
SRR5275906	PRJNA360211	Yes	65.38	-38.53	Ice	Greenland
SRR5275907	PRJNA360211	Yes	65.38	-38.53	Ice	Greenland
SRR5275908	PRJNA360211	Yes	65.38	-38.53	Ice	Greenland
SRR5275909	PRJNA360211	Yes	65.38	-38.53	Ice	Greenland
SRR5275911	PRJNA360211	Yes	65.38	-38.53	Ice	Greenland
SRR5275912	PRJNA360211	Yes	67.09	-50	Ice	Greenland
SRR5275913	PRJNA360211	Yes	67.09	-50	Ice	Greenland
SRR5275914	PRJNA360211	Yes	65.38	-38.53	Ice	Greenland: Tasiilaq
SRR5275915	PRJNA360211	Yes	65.38	-38.53	Ice	Greenland: Tasiilaq
SRR5275916	PRJNA360211	Yes	65.38	-38.53	Ice	Greenland: Tasiilaq
SRR5275919	PRJNA360211	Yes	65.38	-38.53	Ice	Greenland: Tasiilaq
SRR5275920	PRJNA360211	Yes	65.38	-38.53	Ice	Greenland: Tasiilaq
SRR5275921	PRJNA360211	Yes	61.01	-46.5	Ice	Greenland: Qassimiut
SRR5275922	PRJNA360211	Yes	61.01	-46.5	Ice	Greenland: Qassimiut
SRR5275923	PRJNA360211	Yes	67.09	-50	Ice	Greenland: Kangerlussuaq
SRR5275924	PRJNA360211	Yes	67.09	-50	Ice	Greenland: Kangerlussuaq
SRR5275925	PRJNA360211	Yes	67.09	-50	Ice	Greenland: Kangerlussuaq
SRR5275926	PRJNA360211	Yes	67.09	-50	Ice	Greenland: Kangerlussuaq
SRR5275928	PRJNA360211	Yes	67.09	-50	Ice	Greenland: Kangerlussuaq
SRR5275929	PRJNA360211	Yes	69.28	-49.34	Ice	Greenland: Westcoast, Dark Site
SRR5275930	PRJNA360211	Yes	69.28	-49.34	Ice	Greenland: Westcoast, Dark Site
SRR5468420	PRJNA367374	No	47.0956	-99.1001	Freshwater	USA:near Jamestown, North Dakota
SRR5468422	PRJNA367375	No	47.0956	-99.1001	Freshwater	USA:near Jamestown, North Dakota
SRR5468423	PRJNA367377	No	47.0991	-99.1044	Freshwater	USA:near Jamestown, North Dakota
SRR5468424	PRJNA367376	No	47.0956	-99.1001	Freshwater	USA:near Jamestown, North Dakota
SRR5468425	PRJNA367378	No	47.0991	-99.1044	Freshwater	USA:near Jamestown, North Dakota
SRR5468426	PRJNA367379	No	47.0991	-99.1044	Freshwater	USA:near Jamestown, North Dakota
SRR5468427	PRJNA367380	No	47.0956	-99.1001	Freshwater	USA:near Jamestown, North Dakota
SRR5468428	PRJNA367381	No	47.0956	-99.1001	Freshwater	USA:near Jamestown, North Dakota
SRR5468431	PRJNA367383	No	47.0991	-99.1044	Freshwater	USA:near Jamestown, North Dakota
SRR5468432	PRJNA365081	No	47.0991	-99.1044	Freshwater	USA:near Jamestown, North Dakota
SRR5468433	PRJNA365083	No	47.0956	-99.1001	Freshwater	USA:near Jamestown, North Dakota
SRR5468434	PRJNA365082	No	47.0991	-99.1044	Freshwater	USA:near Jamestown, North Dakota
SRR5468435	PRJNA365084	No	47.0956	-99.1001	Freshwater	USA:near Jamestown, North Dakota
SRR5468437	PRJNA365086	No	47.0991	-99.1044	Freshwater	USA:near Jamestown, North Dakota
SRR5468441	PRJNA365087	No	47.0991	-99.1044	Freshwater	USA:near Jamestown, North Dakota
SRR5656064	PRJNA375627	No	38.8487	-75.1075	Marine	USA:Delware Bay,Delaware
SRR5754786	PRJNA367393	No	46.8319	-72.5	Freshwater	Canada:Lake Croche, Canada
SRR5818196	PRJNA367409	No	48.2311	-71.2508	Freshwater	Canada:Lake Simoncouche, Canada
SRR6186586	PRJNA405414	No	41.6655	-87.5437	Freshwater	USA: Indian Creek, Illinois
SRR6262230	PRJNA405312	No	38.8895	-106.9087	Freshwater	USA: Colorado
SRR6262251	PRJNA405321	No	38.8893	-106.908	Freshwater	USA: Colorado
SRR6262255	PRJNA405322	No	38.8896	-106.9085	Freshwater	USA: Colorado
SRR6448456	PRJNA405438	No	38.9778	-107.0022	Freshwater	USA: Colorado
SRR6448461	PRJNA405430	No	38.9779	-107.0027	Freshwater	USA: Colorado
SRR6481338	PRJNA404428	No	2.05	29.2062	Freshwater	Rwanda: Western Province, Lake Kivu
SRR6481359	PRJNA404427	No	2.05	29.2062	Freshwater	Rwanda: Western Province, Lake Kivu
SRR6481365	PRJNA404429	No	2.05	29.2062	Freshwater	Rwanda: Western Province, Lake Kivu
SRR6481371	PRJNA404431	No	2.05	29.2062	Freshwater	Rwanda: Western Province, Lake Kivu
SRR6481372	PRJNA404430	No	2.05	29.2062	Freshwater	Rwanda: Western Province, Lake Kivu
SRR7343999	PRJNA448431	Yes	64.487	-17.5058	Freshwater	Iceland
SRR7344000	PRJNA448431	Yes	64.488	-17.5059	Freshwater	Iceland
SRR7344001	PRJNA448431	Yes	64.489	-17.506	Freshwater	Iceland
SRR7344002	PRJNA448431	Yes	64.49	-17.5061	Freshwater	Iceland
SRR7344003	PRJNA448431	Yes	64.491	-17.5062	Freshwater	Iceland
SRR8862806	PRJNA518293	Yes	71.3731	-156.5049	Marine	USA: Alaska
SRR8862807	PRJNA518292	Yes	71.3731	-156.5049	Marine	USA: Alaska
SRR8862897	PRJNA518296	Yes	71.3731	-156.5049	Marine	USA: Alaska
SRR9021115	PRJNA539568	Yes	68.3532	19.0477	Terrestrial	Sweden: Abisko, Stordalen Mire
SRR9023238	PRJNA539579	Yes	68.3532	19.0469	Terrestrial	Sweden: Abisko, Stordalen Mire
SRR9648364	PRJNA539580	Yes	68.3535	19.0473	Terrestrial	Sweden: Abisko, Stordalen Mire
SRR9648400	PRJNA539581	Yes	68.3532	19.0477	Terrestrial	Sweden: Abisko, Stordalen Mire
SRR7962864	PRJNA469253	No	31.3377	-81.4644	Freshwater	USA
SRR8842248	PRJNA283341	Yes	78.904	11.829	Ice	Svalbard
SRR11601863	PRJNA620110	Yes	35.2833	81.4833	Ice	China
ERR1801634	PRJEB19060	No	NA	NA	Marine	Red sea
SRR11582149	PRJNA627197	No	10.366486	-84.381208	Freshwater	Costa Rica
SRR11602038	PRJNA620185	Yes	35.2833	81.4833	Ice	China
ERR1800786	PRJEB19060	No	NA	NA	Marine	Red sea
SRR10857623	PRJNA592367	No	-23.11	15.16	Terrestrial	Namibia
SRR7962856	PRJNA469250	No	31.3377	-81.4644	Freshwater	USA: Georgia
SRR11582157	PRJNA627197	No	10.232331	-85.531602	Freshwater	Costa Rica
SRR6263655	PRJNA406058	Yes	-78.0624	-163.8323	Terrestrial	Antarctica
ERR3130419	PRJEB24517	Yes	80.12558333	22.15266667	Marine	Svalbard
SRR7091382	PRJNA439834	No	-2.651	121.2318	Freshwater	Indonesia
ERR1801633	PRJEB19060	No	NA	NA	Marine	Red sea
SRR5468105	PRJNA382755	No	36.4636	116.058	Freshwater	China
SRR5468112	PRJNA382755	No	36.4636	116.058	Freshwater	China
SRR6263654	PRJNA406057	Yes	-78.059	-163.688	Terrestrial	Antarctica
SRR5275927	PRJNA360211	Yes	67.09	-50	Ice	Greenland
SRR5891571	PRJNA394028	No	38.00326667	100.90685	Terrestrial	China
SRR7962754	PRJNA469248	No	31.3377	-81.4644	Freshwater	USA: Georgia
ERR476714	PRJEB6102	No	63.8216667	20.3475	Freshwater	Sweden
ERR1726808	PRJEB4352	No	-16.9672	53.9337	Marine	Indian ocean
SRR11582164	PRJNA627197	No	10.196777	-84.229892	Freshwater	Costa Rica
SRR7617220	PRJNA468228	No	-2.4667	121.2833	Freshwater	Indonesia
SRR7691720	PRJNA88155	Yes	NA	NA	Freshwater	Iceland
ERR505054	PRJEB6310	No	52.38	-1.56	Freshwater	United Kingdoms
SRR11582147	PRJNA627197	No	10.89837	-85.32839	Freshwater	Costa Rica
SRR10948645	PRJNA567737	No	34.7856	-115.66	Terrestrial	USA: California
SRR7091384	PRJNA439835	No	-2.651	121.2318	Freshwater	Indonesia: South Sulawesi
SRR11601791	PRJNA620106	Yes	35.2833	81.4833	Ice	China
SRR11602043	PRJNA620187	Yes	35.2833	81.4833	Ice	China
SRR11582151	PRJNA627197	No	10.89837	-85.32839	Freshwater	Costa Rica
ERR1726800	PRJEB4352	No	-35.2351	26.3022	Marine	Indian ocean
SRR7962857	PRJNA469249	No	31.3377	-81.4644	Freshwater	USA: Georgia
SRR11601608	PRJNA620032	Yes	35.2833	81.4833	Ice	China
SRR5468109	PRJNA382755	No	36.4636	116.058	Freshwater	China
SRR11582170	PRJNA627197	No	10.336843	-85.069499	Freshwater	Costa Rica
SRR5468517	PRJNA367351	No	53.7598	107.9791	Freshwater	Russia
SRR5468110	PRJNA382755	No	36.4636	116.058	Freshwater	China
SRR5857944	PRJNA395196	No	NA	NA	Terrestrial	Chile: Yumgy, Atacama
SRR7962860	PRJNA469254	No	31.3377	-81.4644	Freshwater	USA: Georgia
SRR11601839	PRJNA620107	Yes	35.2833	81.4833	Ice	China: Ngari, Tibet
SRR6231314	PRJNA414922	No	41.452804	-90.763299	Freshwater	USA
SRR9661762	PRJNA539342	No	-2.7726	121.4938	Freshwater	Indonesia: South Sulawesi
SRR11601607	PRJNA620031	Yes	35.2833	81.4833	Ice	China: Ngari, Tibet
SRR11582142	PRJNA627197	No	10.4864	-84.6872	Terrestrial	Costa Rica
SRR5468106	PRJNA382755	No	36.4636	116.058	Freshwater	China: Xiaomei River, Liaocheng
ERR1801630	PRJEB19060	No	NA	NA	Marine	Red sea
SRR11582145	PRJNA627197	No	10.89837	-85.32853	Freshwater	Costa Rica
SRR11601881	PRJNA620111	Yes	35.2833	81.4833	Ice	China: Ngari, Tibet
SRR6263259	PRJNA406055	Yes	-78.0557	163.7304	Terrestrial	Antarctica: Dry Valley
SRR6231313	PRJNA414922	No	41.452804	-90.763299	Freshwater	USA
SRR5857943	PRJNA395196	No	NA	NA	Terrestrial	Chile: Yumgy, Atacama
SRR11602041	PRJNA620188	Yes	35.2833	81.4833	Ice	China: Ngari, Tibet
SRR6266334	PRJNA405376	Yes	-78.0467	163.6821	Terrestrial	Antarctica: Dry Valley
SRR11582153	PRJNA627197	No	10.290599	-84.972435	Terrestrial	Costa Rica
SRR7962855	PRJNA469251	No	31.3377	-81.4644	Freshwater	USA: Georgia
SRR10857620	PRJNA592367	No	-23.14	16.08	Terrestrial	Namibia
SRR11601852	PRJNA620108	Yes	35.2833	81.4833	Ice	China: Ngari, Tibet
SRR8581484	PRJNA522699	No	NA	NA	Marine	United Kingdom: Stiffkey
SRR7962866	PRJNA469255	No	31.3377	-81.4644	Freshwater	USA: Georgia
ERR558441	PRJEB6559	No	32.35257	34.06418	Marine	Mediterannean
SRR11635883	PRJNA621627	No	43.8596	15.6388	Freshwater	Croatia: Zadar
SRR10857621	PRJNA592367	No	-23.2	15.55	Terrestrial	Namibia
SRR11601551	PRJNA620030	Yes	35.2833	81.4833	Ice	China: Ngari, Tibet
SRR5468108	PRJNA382755	No	36.4636	116.058	Freshwater	China: Xiaomei River, Liaocheng
SRR10947776	PRJNA567670	No	34.7856	-115.66	Terrestrial	USA: California
SRR6263322	PRJNA406056	Yes	-78.0577	163.7401	Ice	Antarctica: Dry Valley
ERR1726751	PRJEB4352	No	27.155	34.83	Marine	Red Sea
SRR6221002	PRJNA366187	Yes	-78.0482	164.1133	Terrestrial	Antarctica
SRR11582155	PRJNA627197	No	10.810883	-85.413707	Freshwater	Costa Rica
SRR5468111	PRJNA382755	No	36.4636	116.058	Freshwater	China: Xiaomei River, Liaocheng
SRR7691719	PRJNA88155	Yes	NA	NA	Freshwater	Iceland
SRR5857945	PRJNA395196	No	NA	NA	Terrestrial	Chile: Maria Elena, Atacama
SRR5468107	PRJNA382755	No	36.4636	116.058	Freshwater	China: Xiaomei River, Liaocheng
ERR1801631	PRJEB19060	No	NA	NA	Marine	Red Sea
SRR11582139	PRJNA627197	No	9.901885	-85.454327	Terrestrial	Costa Rica
SRR8581483	PRJNA522699	No	NA	NA	Marine	United Kingdom: Stiffkey
