## Supplementary Table 6 for "Genomic and metabolic adaptations of biofilms to ecological windows of opportunities in glacier-fed streams"

Sample	Accession	SPUID	Organism	Tax ID	isolation_source	*collection_date	*geo_loc_name	*lat_lon	sample_type	time..HH.MM.	water_temp...C.	ph..pH.	rdna..boolean.	gl_name	lat_sn..DD.	lon_sn..DD.	ele_sn..m.	lat_sp..DD.	lon_sp..DD.	ele_sp..m.	max_el..m.	mean_el..m.	sn_sp_dist..m.	sn_sp_ele..m.	abl_asp....	gl_sa..km2.	gl_cov....	gl_a..km2.	rgi_v6	glims_id
R10GL11UP	SAMN19433740	GL11_UP_R10	metagenome	256318	rock	09/02/2019	New Zealand	44.27 S 168.37 E	rock	11:56	2.9	10.18	0	Reid	-44.465	168.624	1713	-44.4673	168.6216	1587	NA	NA	320	126	NA	0.43	0.63	0.68	RGI60-18.00676	G168623E44461S
R11GL15UP	SAMN19433741	GL15_UP_R11	metagenome	256318	rock	17/02/2019	New Zealand	44.36 S 168.1 E	rock	08:52	1.4	6.47	0	Age	-44.6121	168.0221	1316	-44.6121	168.0218	1288	NA	NA	27	28	NA	1.6	0.65	2.46	RGI60-18.00179	G168020E44606S
R12GL15UP	SAMN19433742	GL15_UP_R12	metagenome	256318	rock	17/02/2019	New Zealand	44.36 S 168.1 E	rock	08:52	1.4	6.47	0	Age	-44.6121	168.0221	1316	-44.6121	168.0218	1288	NA	NA	27	28	NA	1.6	0.65	2.46	RGI60-18.00179	G168020E44606S
R13GL15UP	SAMN19433743	GL15_UP_R13	metagenome	256318	rock	17/02/2019	New Zealand	44.36 S 168.1 E	rock	08:52	1.4	6.47	0	Age	-44.6121	168.0221	1316	-44.6121	168.0218	1288	NA	NA	27	28	NA	1.6	0.65	2.46	RGI60-18.00179	G168020E44606S
R17GL16UP	SAMN19433744	GL16_UP_R17	metagenome	256318	rock	22/02/2019	New Zealand	43.47 S 170.3 E	rock	13:53	5.7	7.82	0	Birch Creek	-43.7869	170.0587	1926	-43.794	170.0643	1320	NA	NA	907	606	NA	0.15	0.1	1.44	RGI60-18.01559	G170055E43788S
R18GL16UP	SAMN19433745	GL16_UP_R18	metagenome	256318	rock	22/02/2019	New Zealand	43.47 S 170.3 E	rock	13:53	5.7	7.82	0	Birch Creek	-43.7869	170.0587	1926	-43.794	170.0643	1320	NA	NA	907	606	NA	0.15	0.1	1.44	RGI60-18.01559	G170055E43788S
R19GL16UP	SAMN19433746	GL16_UP_R19	metagenome	256318	rock	22/02/2019	New Zealand	43.47 S 170.3 E	rock	13:53	5.7	7.82	0	Birch Creek	-43.7869	170.0587	1926	-43.794	170.0643	1320	NA	NA	907	606	NA	0.15	0.1	1.44	RGI60-18.01559	G170055E43788S
R1GL5UP	SAMN19433747	GL5_UP_R1	metagenome	256318	rock	29/01/2019	New Zealand	42.55 S 171.30 E	rock	11:47	7.7	7.54	0	Lancelot	-42.9232	171.5044	1848	-42.9249	171.5141	1325	NA	NA	821	523	NA	0.03	0.06	0.46	RGI60-18.02895	G171502E42928S
R20GL16DN	SAMN19433748	GL16_DN_R20	metagenome	256318	rock	22/02/2019	New Zealand	43.47 S 170.4 E	rock	17:09	4.9	7.8	0	Birch Creek	-43.7869	170.0587	1926	-43.7946	170.0674	1206	NA	NA	1164	720	NA	0.15	0.07	1.95	RGI60-18.01559	G170055E43788S
R21GL16DN	SAMN19433749	GL16_DN_R21	metagenome	256318	rock	22/02/2019	New Zealand	43.47 S 170.4 E	rock	17:09	4.9	7.8	0	Birch Creek	-43.7869	170.0587	1926	-43.7946	170.0674	1206	NA	NA	1164	720	NA	0.15	0.07	1.95	RGI60-18.01559	G170055E43788S
R2GL16DN	SAMN19433750	GL16_DN_R2	metagenome	256318	rock	22/02/2019	New Zealand	43.47 S 170.4 E	rock	17:09	4.9	7.8	0	Birch Creek	-43.7869	170.0587	1926	-43.7946	170.0674	1206	NA	NA	1164	720	NA	0.15	0.07	1.95	RGI60-18.01559	G170055E43788S
R2GL5UP	SAMN19433751	GL5_UP_R2	metagenome	256318	rock	29/01/2019	New Zealand	42.55 S 171.30 E	rock	11:47	7.7	7.54	0	Lancelot	-42.9232	171.5044	1848	-42.9249	171.5141	1325	NA	NA	821	523	NA	0.03	0.06	0.46	RGI60-18.02895	G171502E42928S
R3GL5UP	SAMN19433752	GL5_UP_R3	metagenome	256318	rock	29/01/2019	New Zealand	42.55 S 171.30 E	rock	11:47	7.7	7.54	0	Lancelot	-42.9232	171.5044	1848	-42.9249	171.5141	1325	NA	NA	821	523	NA	0.03	0.06	0.46	RGI60-18.02895	G171502E42928S
R56GL46UP	SAMN19433753	GL46_UP_R56	metagenome	256318	rock	13/09/2019	Russia	43.4 N 43.11 E	rock	11:30	0.4	8.06	0	\443\""	43.0808	43.1882	3351	43.0832	43.1839	3154	NA	NA	440	197	NA	1.57	0.55	2.88	RGI60-12.00396	G043201E43079N
R58GL46UP	SAMN19433754	GL46_UP_R58	metagenome	256318	rock	13/09/2019	Russia	43.4 N 43.11 E	rock	11:30	0.4	8.06	0	\443\""	43.0808	43.1882	3351	43.0832	43.1839	3154	NA	NA	440	197	NA	1.57	0.55	2.88	RGI60-12.00396	G043201E43079N
R59GL47UP	SAMN19433755	GL47_UP_R59	metagenome	256318	rock	17/09/2019	Russia	43.12 N 42.41 E	rock	10:23	0.5	7.68	0	Kashkatash	43.2106	42.6841	2573	43.2116	42.6847	2517	NA	NA	122	56	NA	3.04	0.42	7.22	RGI60-12.00259	G042693E43189N
R68GL53UP	SAMN19433756	GL53_UP_R68	metagenome	256318	rock	26/09/2019	Russia	43.17 N 42.28 E	rock	13:30	7.3	8.05	0	Garabashi	43.2932	42.4783	3401	43.2846	42.4788	3059	NA	NA	953	342	NA	4.11	0.69	5.93	RGI50-12.00161	G042467E43312N
R80GL56UP	SAMN19433757	GL56_UP_R80	metagenome	256318	rock	02/10/2019	Russia	43.15 N 41.36 E	rock	10:42	4.7	NA	0	Sopruju Sevenriy	43.2608	41.5976	2798	43.2617	41.6102	2104	NA	NA	1028	694	NA	2.94	0.65	4.56	RGI60-12.00474	G041589E43251N
R81GL56UP	SAMN19433758	GL56_UP_R81	metagenome	256318	rock	02/10/2019	Russia	43.15 N 41.36 E	rock	10:42	4.7	NA	0	Sopruju Sevenriy	43.2608	41.5976	2798	43.2617	41.6102	2104	NA	NA	1028	694	NA	2.94	0.65	4.56	RGI60-12.00474	G041589E43251N
R8GL11UP	SAMN19433759	GL11_UP_R8	metagenome	256318	rock	09/02/2019	New Zealand	44.27 S 168.37 E	rock	11:56	2.9	10.18	0	Reid	-44.465	168.624	1713	-44.4673	168.6216	1587	NA	NA	320	126	NA	0.43	0.63	0.68	RGI60-18.00676	G168623E44461S
R9GL11UP	SAMN19433760	GL11_UP_R9	metagenome	256318	rock	09/02/2019	New Zealand	44.27 S 168.37 E	rock	11:56	2.9	10.18	0	Reid	-44.465	168.624	1713	-44.4673	168.6216	1587	NA	NA	320	126	NA	0.43	0.63	0.68	RGI60-18.00676	G168623E44461S
